# Unique viruses that infect Archaea related to eukaryotes

**DOI:** 10.1101/2021.07.29.454249

**Authors:** Ian M. Rambo, Valerie de Anda, Marguerite V. Langwig, Brett J. Baker

## Abstract

Asgard archaea are newly described microbes that are related to eukaryotes. Asgards are diverse and globally distributed, however, their viruses have not been described. Here we characterize seven viral genomes that infected Lokiarchaeota, Helarchaeota, and Thorarchaeota in deep-sea hydrothermal sediments. These viruses code for structural proteins similar to those in *Caudovirales*, as well as proteins distinct from those described in archaeal viruses. They also have genes common in eukaryotic nucleocytoplasmic large DNA viruses (NCLDVs), and are predicted to be capable of semi-autonomous genome replication, repair, epigenetic modifications, and transcriptional regulation. Moreover, Helarchaeota viruses may hijack host ubiquitin systems similar to eukaryotic viruses. This first glimpse of Asgard viruses reveals they have features of both prokaryotic and eukaryotic viruses, and provides insights into their roles in the ecology and evolution of these globally distributed microbes.
