## Supplementary Data 1 for "Unique viruses that infect Archaea related to eukaryotes"

### Sheet: Virus Overview
Scaffold_ID	UViG Proposed Name	Naming Background	NCBI Accession	Host CRISPR link	Prodigal Genes	UViG size (bp)	Phase	Genome type
Guay1_scaffold_2kb_Guay1_scaffold00443_fragment1	Vedfolnir	Vedfolnir: Eagle at the top of the World Tree Yggdrasil		Thorarchaeota B59_G1 (CRISPR), Chloroflexi B30_G2, B4_G1	29	21966	Lysogenic	Linear
Meg22_1012_scaffold_2kb_scaffold_226	Fenrir Meg22_1012	Fenrir: Giant wolf, son of Loki and Angrboda, foretold to kill the god Odin at Ragnarok		Lokiarchaeota	127	89152	Lytic	Linear
Meg22_1214_scaffold_2kb_scaffold_313	Fenrir Meg22_1214	Fenrir: Giant wolf, son of Loki and Angrboda, foretold to kill the god Odin at Ragnarok		Lokiarchaeota	127	89063	Lytic	Linear
Meg22_1214_scaffold_2kb_scaffold_2849	Sköll	Sköll: Wolf who chases the sun, and will devour it at Ragnarok		Lokiarchaeota	65	39909	Lytic	Linear
Meg22_1012_scaffold_2kb_scaffold_548	Ratatoskr	Ratatoskr: The squirrel who runs up and down the World Tree delivering messages between Vedfolnir and Nidhogg		Helarchaeota, Omnitrophica	104	66636	Lytic	Linear
Meg22_1012_scaffold_2kb_scaffold_91	Nidhogg Meg22_1012	Nidhogg: A dragon/serpent inhabiting the Náströnd area of Hel who gnaws at the roots of the World Tree, and chews upon the corpses of murderers, adulterers, and oath breakers		Helarchaeota	196	117419	Lytic	Circular
Meg22_1214_scaffold_2kb_scaffold_152	Nidhogg Meg22_1214	Nidhogg: A dragon/serpent inhabiting the Náströnd area of Hel who gnaws at the roots of the World Tree, and chews upon the corpses of murderers, adulterers, and oath breakers		Helarchaeota	179	112862	Lytic	Circular

### Sheet: Asgard MAG GTDB-TK
Genome	Classification	fastani_reference	fastani_reference_radius	fastani_taxonomy	fastani_ani	fastani_af	closest_placement_reference	closest_placement_radius	closest_placement_taxonomy	closest_placement_ani	closest_placement_af	pplacer_taxonomy	classification_method	note	other_related_references(genome_id,species_name,radius,ANI,AF)	msa_percent	translation_table	red_value	warnings
Meg22_1012_Bin_233_Lokiarchaeota	d__Archaea;p__Asgardarchaeota;c__Lokiarchaeia;o__CR-4;f__SOKP01;g__;s__	N/A	N/A	N/A	N/A	N/A	N/A	N/A	N/A	N/A	N/A	d__Archaea;p__Asgardarchaeota;c__Lokiarchaeia;o__CR-4;f__SOKP01;g__;s__	taxonomic classification fully defined by topology	N/A	N/A	81.09	11	0.783697	N/A
Meg22_1416_Bin_151_Lokiarchaeota	d__Archaea;p__Asgardarchaeota;c__Lokiarchaeia;o__CR-4;f__SOKP01;g__;s__	N/A	N/A	N/A	N/A	N/A	N/A	N/A	N/A	N/A	N/A	d__Archaea;p__Asgardarchaeota;c__Lokiarchaeia;o__CR-4;f__SOKP01;g__;s__	taxonomic classification fully defined by topology	N/A	N/A	77.05	11	0.783523	N/A
Meg22_1214_Bin_191_Lokiarchaeota	d__Archaea;p__Asgardarchaeota;c__Lokiarchaeia;o__CR-4;f__SOKP01;g__;s__	N/A	N/A	N/A	N/A	N/A	N/A	N/A	N/A	N/A	N/A	d__Archaea;p__Asgardarchaeota;c__Lokiarchaeia;o__CR-4;f__SOKP01;g__;s__	taxonomic classification fully defined by topology	N/A	N/A	81.48	11	0.784452	N/A
Meg19_1012_Bin_504_Helarchaeota	d__Archaea;p__Asgardarchaeota;c__Lokiarchaeia;o__Helarchaeales;f__RDOG01;g__;s__	N/A	N/A	N/A	N/A	N/A	GCA_011365055.1	95	d__Archaea;p__Asgardarchaeota;c__Lokiarchaeia;o__Helarchaeales;f__RDOG01;g__RDOG01;s__RDOG01 sp011365055	75.25	0.03	d__Archaea;p__Asgardarchaeota;c__Lokiarchaeia;o__Helarchaeales;f__;g__;s__	taxonomic classification defined by topology and ANI	N/A	N/A	81.26	11	0.703476	N/A

### Sheet: MAG statistics
MAG	Taxonomy	CheckM Completeness	CheckM Contamination	Genome Size (Mb)	NCBI Accession
Meg22_1012_Bin_233	Archaea; Asgard; Lokiarchaeota	91.12	3.27	4.52	N/A
Meg22_1416_Bin_151	Archaea; Asgard; Lokiarchaeota	88.32	6.07	4.42	N/A
Meg22_1214_Bin_191	Archaea; Asgard; Lokiarchaeota	92.06	3.27	4.68	N/A
Meg19_1012_Bin_504	Archaea; Asgard; Helarchaeota	85.98	3.74	3.62	N/A
Meg19_1012_Bin_151	Bacteria; PVC; Omnitrophica	93.01	2.15	1.53	N/A
B59_G1	Archaea; Asgard; Thorarchaeota	95.33	8.96	4.3	SAMN09214824
B30_G2	Bacteria; Chloroflexi	81.82	3.64	6.53	SAMN09215043
B4_G1	Bacteria; Chloroflexi	83.18	3.94	4.61	SAMN09214778
