## Supplementary Data 2 for "Unique viruses that infect Archaea related to eukaryotes"

### Sheet: MiUViG metadata
General Genome Metadata
Name	Source of UViGs	Sample Info	Assembly Software	Viral Identification Software	Predicted Genome Type	Predicted Genome Structure	Detection Type				Predicted Host(s)	Host Prediction Approach	Taxonomy	Taxonomy Method		Sequencing Platform	Viral Identification Software				Gene Annotation Methods		Contig Length	Gene Count			CheckV Viral Genes	CheckV Host Genes							Nucleic acid extraction
Lokiarchaeota virus Fenrir Meg22_1012	Metagenome (not viral targeted)	Guaymas Megamat 22, 10-12 cm; BioSample SAMN17217429	IDBA-UD; v1.0.9;	VIBRANT; v1.2.1; nucleotide input, 4 ORFs minimum, 10 kb minimum length; default parameters otherwise	dsDNA	Non-segmented	Independent sequence (UViG)				Lokiarchaeota	CRISPR spacer match	Unknown	vContact2; IQTree phylogeny; VPF-Class		Illumina HiSeq 4000	VIBRANT v1.2.1				HMMER with VOG, PFAM, KEGG-KOFAM; DIAMOND with NCBI-NR; InterProScan; PhANNs; VPF-Class; HHPred		89152	127			6	5							Langwig et al. 2021, ISME J
Lokiarchaeota virus Fenrir Meg22_1214	Metagenome (not viral targeted)	Guaymas Megamat 22, 12-14 cm; BioSample SAMN17217430	IDBA-UD; v1.0.9;	VIBRANT; v1.2.1; nucleotide input, 4 ORFs minimum, 10 kb minimum length; default parameters otherwise	dsDNA	Non-segmented	Independent sequence (UViG)				Lokiarchaeota	CRISPR spacer match	Unknown	vContact2; IQTree phylogeny; VPF-Class		Illumina HiSeq 4000	VIBRANT v1.2.1				HMMER with VOG, PFAM, KEGG-KOFAM; DIAMOND with NCBI-NR; InterProScan; PhANNs; VPF-Class; HHPred		89063	127			6	5							Langwig et al. 2021, ISME J
Lokiarchaeota virus Sköll Meg22_1012	Metagenome (not viral targeted)	Guaymas Megamat 22, 10-12 cm; BioSample SAMN17217429	IDBA-UD; v1.0.9;	VIBRANT; v1.2.1; nucleotide input, 4 ORFs minimum, 10 kb minimum length; default parameters otherwise	dsDNA	Non-segmented	Independent sequence (UViG)				Lokiarchaeota	CRISPR spacer match	Unknown	vContact2; IQTree phylogeny; VPF-Class		Illumina HiSeq 4000	VIBRANT v1.2.1				HMMER with VOG, PFAM, KEGG-KOFAM; DIAMOND with NCBI-NR; InterProScan; PhANNs; VPF-Class; HHPred		39909	65			2	4							Langwig et al. 2021, ISME J
Helarchaeota-Omnitrophica virus Ratatoskr Meg22_1012	Metagenome (not viral targeted)	Guaymas Megamat 22, 10-12 cm; BioSample SAMN17217429	IDBA-UD; v1.0.9;	VIBRANT; v1.2.1; nucleotide input, 4 ORFs minimum, 10 kb minimum length; default parameters otherwise	dsDNA	Non-segmented	Independent sequence (UViG)				Helarchaeota, Omnitrophica	CRISPR spacer match	Unknown	vContact2; IQTree phylogeny; VPF-Class		Illumina HiSeq 4000	VIBRANT v1.2.1				HMMER with VOG, PFAM, KEGG-KOFAM; DIAMOND with NCBI-NR; InterProScan; PhANNs; VPF-Class; HHPred		66636	104			9	5							Langwig et al. 2021, ISME J
Helarchaeota virus Nidhogg Meg22_1012	Metagenome (not viral targeted)	Guaymas Megamat 22, 10-12 cm; BioSample SAMN17217429	IDBA-UD; v1.0.9;	VIBRANT; v1.2.1; nucleotide input, 4 ORFs minimum, 10 kb minimum length; default parameters otherwise	dsDNA	Non-segmented	Independent sequence (UViG)				Helarchaeota	CRISPR spacer match	Unknown	vContact2; IQTree phylogeny; VPF-Class		Illumina HiSeq 4000	VIBRANT v1.2.1				HMMER with VOG, PFAM, KEGG-KOFAM; DIAMOND with NCBI-NR; InterProScan; PhANNs; VPF-Class; HHPred		117419	196			9	9							Langwig et al. 2021, ISME J
Helarchaeota virus Nidhogg Meg22_1214	Metagenome (not viral targeted)	Guaymas Megamat 22, 10-12 cm; BioSample SAMN17217429	IDBA-UD; v1.0.9;	VIBRANT; v1.2.1; nucleotide input, 4 ORFs minimum, 10 kb minimum length; default parameters otherwise	dsDNA	Non-segmented	Independent sequence (UViG)				Helarchaeota	CRISPR spacer match	Unknown	vContact2; IQTree phylogeny; VPF-Class		Illumina HiSeq 4000	VIBRANT v1.2.1				HMMER with VOG, PFAM, KEGG-KOFAM; DIAMOND with NCBI-NR; InterProScan; PhANNs; VPF-Class; HHPred		112862	179			9	9							Langwig et al. 2021, ISME J
Chloroflexi-Thorarchaeota virus Vedfolnir Guay1	Metagenome (not viral targeted)	Guay1	Megahit; v1.0.6; kmer set 23,43,63,83,103,123; default parameters otherwise	VIBRANT; v1.2.1; nucleotide input, 4 ORFs minimum, 10 kb minimum length; default parameters otherwise	dsDNA	Non-segmented	Provirus (UpViG)				Thorarchaeota, Chloroflexi	CRISPR spacer match; provirus	Unknown	vContact2; IQTree phylogeny; VPF-Class		Illumina HiSeq 2500	VIBRANT v1.2.1				HMMER with VOG, PFAM, KEGG-KOFAM; DIAMOND with NCBI-NR; InterProScan; PhANNs; VPF-Class; HHPred		21966	29			5	0							DOI: 10.1038/s41467-018-07418-0
Genome Quality
Name	Assembly Quality	Number of Contigs	Completeness Approach	Completeness Score (CheckV lower bound)	Contig Length (bp)
Lokiarchaeota virus Fenrir Meg22_1012	High-quality draft genome; Medium-quality (VIBRANT); High-quality (CheckV)	1	VIBRANT (vScores of VOG, KEGG, Pfam, nucleotide replication proteins, viral hallmark proteins), CheckV AAI-based (medium-confidence) with CheckV DB v1.0	0.9013	89152
Lokiarchaeota virus Fenrir Meg22_1214	High-quality draft genome; Medium-quality (VIBRANT); High-quality (CheckV)	1	VIBRANT (vScores of VOG, KEGG, Pfam, nucleotide replication proteins, viral hallmark proteins), CheckV AAI-based (medium-confidence) with CheckV DB v1.0	0.9004	89063
Lokiarchaeota virus Sköll Meg22_1012	Genome-fragment; Medium-quality (VIBRANT); Low-quality (CheckV)	1	VIBRANT (vScores of VOG, KEGG, Pfam, nucleotide replication proteins, viral hallmark proteins), CheckV HMM-based (lower-bound) with CheckV DB v1.0	0.3055	39909
Helarchaeota-Omnitrophica virus Ratatoskr Meg22_1012	Genome-fragment; Medium-quality (VIBRANT); Medium-quality (CheckV)	1	VIBRANT (vScores of VOG, KEGG, Pfam, nucleotide replication proteins, viral hallmark proteins), CheckV HMM-based (lower-bound) with CheckV DB v1.0	0.7157	66636
Helarchaeota virus Nidhogg Meg22_1012	Complete circular; High-quality, Complete (VIBRANT); Medium-quality, Complete (CheckV)	1	VIBRANT (vScores of VOG, KEGG, Pfam, nucleotide replication proteins, viral hallmark proteins), CheckV HMM-based (lower-bound) with CheckV DB v1.0	0.7643	117419
Helarchaeota virus Nidhogg Meg22_1214	Complete circular; High-quality, Complete (VIBRANT); Medium-quality, Complete (CheckV)	1	VIBRANT (vScores of VOG, KEGG, Pfam, nucleotide replication proteins, viral hallmark proteins), CheckV HMM-based (lower-bound) with CheckV DB v1.0	0.7512	112862
Chloroflexi-Thorarchaeota virus Vedfolnir Guay1	Genome-fragment; Medium-quality (VIBRANT); Low-quality (CheckV)	1	VIBRANT (vScores of VOG, KEGG, Pfam, nucleotide replication proteins, viral hallmark proteins), CheckV HMM-based (lower-bound) with CheckV DB v1.0	0.2544	21966
Genome Annotation
Name	Feature Prediction	Reference Databases	Similarity Search Methods	Taxonomic Classification	Host Prediction Approach	Host Prediction Estimated Accuracy
Lokiarchaeota virus Fenrir Meg22_1012	Prodigal; v2.6.3; default parameters	VOGDB release 94; Pfam-A v32; KEGG 2019-03-20; CDD 3.16; Gene3D 4.2.0; HAMAP 2018_03; Pfam 31; Phobius 1.01; PIRSF 3.0.2; PRINTS 42.0; PRODOM 2006.1; Prosite 2018_02; SFLD v4; SMART 7.1; Superfamily 1.75; TIGRFAM 15.0; TMHMM 2.0c; PhANNs 1.0; PDB mmCIF70_17_May; NCBI NR (October 4, 2020)	HMMER 3.3.2; hmmsearch, cutoff of 1e-4 on e-value, 50 on bitscore. InterProScan v5.31-70.0; 1e-4 on e-value, 50 on bitscore; DIAMOND v.2.0.4.142; cutoff of 1e-4 on e-value, 50 on bitscore; PhANNs 1.0.0; HHPred v54	vContact2 (references from RefSeq Prokaryotic v201 and Eukaryotic v202 viruses, Al-Shayeb et al. 2020); IQTree PolB phylogeny; VPF-Class	CRISPR spacer match	CRISPR spacer match: 0 or 1 mismatch, 100% query coverage, evalue <= 1e-5
Lokiarchaeota virus Fenrir Meg22_1214	Prodigal; v2.6.3; default parameters	VOGDB release 94; Pfam-A v32; KEGG 2019-03-20; CDD 3.16; Gene3D 4.2.0; HAMAP 2018_03; Pfam 31; Phobius 1.01; PIRSF 3.0.2; PRINTS 42.0; PRODOM 2006.1; Prosite 2018_02; SFLD v4; SMART 7.1; Superfamily 1.75; TIGRFAM 15.0; TMHMM 2.0c; PhANNs 1.0; PDB mmCIF70_17_May; NCBI NR (October 4, 2020)	HMMER 3.3.2; hmmsearch, cutoff of 1e-4 on e-value, 50 on bitscore. InterProScan v5.31-70.0; 1e-4 on e-value, 50 on bitscore; DIAMOND v.2.0.4.142; cutoff of 1e-4 on e-value, 50 on bitscore; PhANNs 1.0.0; HHPred v55	vContact2 (references from RefSeq Prokaryotic v201 and Eukaryotic v202 viruses, Al-Shayeb et al. 2020); IQTree PolB phylogeny; VPF-Class	CRISPR spacer match	CRISPR spacer match: 0 or 1 mismatch, 100% query coverage, evalue <= 1e-5
Lokiarchaeota virus Sköll Meg22_1012	Prodigal; v2.6.3; default parameters	VOGDB release 94; Pfam-A v32; KEGG 2019-03-20; CDD 3.16; Gene3D 4.2.0; HAMAP 2018_03; Pfam 31; Phobius 1.01; PIRSF 3.0.2; PRINTS 42.0; PRODOM 2006.1; Prosite 2018_02; SFLD v4; SMART 7.1; Superfamily 1.75; TIGRFAM 15.0; TMHMM 2.0c; PhANNs 1.0; PDB mmCIF70_17_May; NCBI NR (October 4, 2020)	HMMER 3.3.2; hmmsearch, cutoff of 1e-4 on e-value, 50 on bitscore. InterProScan v5.31-70.0; 1e-4 on e-value, 50 on bitscore; DIAMOND v.2.0.4.142; cutoff of 1e-4 on e-value, 50 on bitscore; PhANNs 1.0.0; HHPred v56	vContact2 (references from RefSeq Prokaryotic v201 and Eukaryotic v202 viruses, Al-Shayeb et al. 2020); IQTree PolB phylogeny; VPF-Class	CRISPR spacer match	CRISPR spacer match: 0 or 1 mismatch, 100% query coverage, evalue <= 1e-5
Helarchaeota-Omnitrophica virus Ratatoskr Meg22_1012	Prodigal; v2.6.3; default parameters	VOGDB release 94; Pfam-A v32; KEGG 2019-03-20; CDD 3.16; Gene3D 4.2.0; HAMAP 2018_03; Pfam 31; Phobius 1.01; PIRSF 3.0.2; PRINTS 42.0; PRODOM 2006.1; Prosite 2018_02; SFLD v4; SMART 7.1; Superfamily 1.75; TIGRFAM 15.0; TMHMM 2.0c; PhANNs 1.0; PDB mmCIF70_17_May; NCBI NR (October 4, 2020)	HMMER 3.3.2; hmmsearch, cutoff of 1e-4 on e-value, 50 on bitscore. InterProScan v5.31-70.0; 1e-4 on e-value, 50 on bitscore; DIAMOND v.2.0.4.142; cutoff of 1e-4 on e-value, 50 on bitscore; PhANNs 1.0.0; HHPred v57	vContact2 (references from RefSeq Prokaryotic v201 and Eukaryotic v202 viruses, Al-Shayeb et al. 2020); IQTree PolB phylogeny; VPF-Class	CRISPR spacer match	CRISPR spacer match: 0 or 1 mismatch, 100% query coverage, evalue <= 1e-5
Helarchaeota virus Nidhogg Meg22_1012	Prodigal; v2.6.3; default parameters	VOGDB release 94; Pfam-A v32; KEGG 2019-03-20; CDD 3.16; Gene3D 4.2.0; HAMAP 2018_03; Pfam 31; Phobius 1.01; PIRSF 3.0.2; PRINTS 42.0; PRODOM 2006.1; Prosite 2018_02; SFLD v4; SMART 7.1; Superfamily 1.75; TIGRFAM 15.0; TMHMM 2.0c; PhANNs 1.0; PDB mmCIF70_17_May; NCBI NR (October 4, 2020)	HMMER 3.3.2; hmmsearch, cutoff of 1e-4 on e-value, 50 on bitscore. InterProScan v5.31-70.0; 1e-4 on e-value, 50 on bitscore; DIAMOND v.2.0.4.142; cutoff of 1e-4 on e-value, 50 on bitscore; PhANNs 1.0.0; HHPred v58	vContact2 (references from RefSeq Prokaryotic v201 and Eukaryotic v202 viruses, Al-Shayeb et al. 2020); IQTree PolB phylogeny; VPF-Class	CRISPR spacer match	CRISPR spacer match: 0 or 1 mismatch, 100% query coverage, evalue <= 1e-5
Helarchaeota virus Nidhogg Meg22_1214	Prodigal; v2.6.3; default parameters	VOGDB release 94; Pfam-A v32; KEGG 2019-03-20; CDD 3.16; Gene3D 4.2.0; HAMAP 2018_03; Pfam 31; Phobius 1.01; PIRSF 3.0.2; PRINTS 42.0; PRODOM 2006.1; Prosite 2018_02; SFLD v4; SMART 7.1; Superfamily 1.75; TIGRFAM 15.0; TMHMM 2.0c; PhANNs 1.0; PDB mmCIF70_17_May; NCBI NR (October 4, 2020)	HMMER 3.3.2; hmmsearch, cutoff of 1e-4 on e-value, 50 on bitscore. InterProScan v5.31-70.0; 1e-4 on e-value, 50 on bitscore; DIAMOND v.2.0.4.142; cutoff of 1e-4 on e-value, 50 on bitscore; PhANNs 1.0.0; HHPred v59	vContact2 (references from RefSeq Prokaryotic v201 and Eukaryotic v202 viruses, Al-Shayeb et al. 2020); IQTree PolB phylogeny; VPF-Class	CRISPR spacer match	CRISPR spacer match: 0 or 1 mismatch, 100% query coverage, evalue <= 1e-5
Chloroflexi-Thorarchaeota virus Vedfolnir Guay1	Prodigal; v2.6.3; default parameters	VOGDB release 94; Pfam-A v32; KEGG 2019-03-20; CDD 3.16; Gene3D 4.2.0; HAMAP 2018_03; Pfam 31; Phobius 1.01; PIRSF 3.0.2; PRINTS 42.0; PRODOM 2006.1; Prosite 2018_02; SFLD v4; SMART 7.1; Superfamily 1.75; TIGRFAM 15.0; TMHMM 2.0c; PhANNs 1.0; PDB mmCIF70_17_May; NCBI NR (October 4, 2020)	HMMER 3.3.2; hmmsearch, cutoff of 1e-4 on e-value, 50 on bitscore. InterProScan v5.31-70.0; 1e-4 on e-value, 50 on bitscore; DIAMOND v.2.0.4.142; cutoff of 1e-4 on e-value, 50 on bitscore; PhANNs 1.0.0; HHPred v60	vContact2 (references from RefSeq Prokaryotic v201 and Eukaryotic v202 viruses, Al-Shayeb et al. 2020); IQTree PolB phylogeny; VPF-Class	CRISPR spacer match	CRISPR spacer match: 0 or 1 mismatch, 100% query coverage, evalue <= 1e-5
Viral MAG metadata
Name	Size Fraction Selected	Virus Enrichment Approach	Nucleic Acid Extraction	WGA Amplification Approach
Lokiarchaeota virus Fenrir Meg22_1012	DNeasy Power Soil kit spin filter	None	https://www.qiagen.com/us/resources/download.aspx?id=5a0517a7-711d-4085-8a28-2bb25fab828a&lang=en	None
Lokiarchaeota virus Fenrir Meg22_1214	DNeasy Power Soil kit spin filter	None	https://www.qiagen.com/us/resources/download.aspx?id=5a0517a7-711d-4085-8a28-2bb25fab828a&lang=en	None
Lokiarchaeota virus Sköll Meg22_1012	DNeasy Power Soil kit spin filter	None	https://www.qiagen.com/us/resources/download.aspx?id=5a0517a7-711d-4085-8a28-2bb25fab828a&lang=en	None
Helarchaeota-Omnitrophica virus Ratatoskr Meg22_1012	DNeasy Power Soil kit spin filter	None	https://www.qiagen.com/us/resources/download.aspx?id=5a0517a7-711d-4085-8a28-2bb25fab828a&lang=en	None
Helarchaeota virus Nidhogg Meg22_1012	DNeasy Power Soil kit spin filter	None	https://www.qiagen.com/us/resources/download.aspx?id=5a0517a7-711d-4085-8a28-2bb25fab828a&lang=en	None
Helarchaeota virus Nidhogg Meg22_1214	DNeasy Power Soil kit spin filter	None	https://www.qiagen.com/us/resources/download.aspx?id=5a0517a7-711d-4085-8a28-2bb25fab828a&lang=en	None
Chloroflexi-Thorarchaeota virus Vedfolnir Guay1	DNeasy Power Soil kit spin filter	None	https://www.qiagen.com/us/resources/download.aspx?id=5a0517a7-711d-4085-8a28-2bb25fab828a&lang=en	None
