## Supplementary Data 4 for "Unique viruses that infect Archaea related to eukaryotes"

### Sheet: VPF-Classification Family
virus_name	virus_proposed_name	class_name	membership_ratio	virus_hit_score	confidence_score
Guay1_scaffold_2kb_Guay1_scaffold00443	Vedfolnir	Siphoviridae	0.648748	1170.85	0.641917
Guay1_scaffold_2kb_Guay1_scaffold00443	Vedfolnir	Myoviridae	0.242383	1170.85	0.641917
Guay1_scaffold_2kb_Guay1_scaffold00443	Vedfolnir	Podoviridae	0.0989305	1170.85	0.641917
Guay1_scaffold_2kb_Guay1_scaffold00443	Vedfolnir	Mimiviridae	0.00551825	1170.85	0.641917
Guay1_scaffold_2kb_Guay1_scaffold00443	Vedfolnir	Marseilleviridae	0.0017509	1170.85	0.641917
Guay1_scaffold_2kb_Guay1_scaffold00443	Vedfolnir	Phycodnaviridae	0.00167914	1170.85	0.641917
Guay1_scaffold_2kb_Guay1_scaffold00443	Vedfolnir	Plasmaviridae	0.000576803	1170.85	0.641917
Guay1_scaffold_2kb_Guay1_scaffold00443	Vedfolnir	Herpesviridae	0.000142163	1170.85	0.641917
Guay1_scaffold_2kb_Guay1_scaffold00443	Vedfolnir	Poxviridae	0.000110403	1170.85	0.641917
Guay1_scaffold_2kb_Guay1_scaffold00443	Vedfolnir	Alloherpesviridae	7.42365e-05	1170.85	0.641917
Guay1_scaffold_2kb_Guay1_scaffold00443	Vedfolnir	Baculoviridae	3.35287e-05	1170.85	0.641917
Guay1_scaffold_2kb_Guay1_scaffold00443	Vedfolnir	Retroviridae	2.07727e-05	1170.85	0.641917
Guay1_scaffold_2kb_Guay1_scaffold00443	Vedfolnir	Fuselloviridae	1.42398e-05	1170.85	0.641917
Guay1_scaffold_2kb_Guay1_scaffold00443	Vedfolnir	Rudiviridae	1.27133e-05	1170.85	0.641917
Guay1_scaffold_2kb_Guay1_scaffold00443	Vedfolnir	Iridoviridae	3.12035e-06	1170.85	0.641917
Guay1_scaffold_2kb_Guay1_scaffold00443	Vedfolnir	Inoviridae	1.60741e-06	1170.85	0.641917
Guay1_scaffold_2kb_Guay1_scaffold00443	Vedfolnir	Adenoviridae	1.32103e-06	1170.85	0.641917
Meg22_1012_scaffold_2kb_scaffold_548	Ratatoskr	Siphoviridae	0.372964	5325.64	0.958502
Meg22_1012_scaffold_2kb_scaffold_548	Ratatoskr	Myoviridae	0.342263	5325.64	0.958502
Meg22_1012_scaffold_2kb_scaffold_548	Ratatoskr	Podoviridae	0.0980911	5325.64	0.958502
Meg22_1012_scaffold_2kb_scaffold_548	Ratatoskr	Poxviridae	0.0591599	5325.64	0.958502
Meg22_1012_scaffold_2kb_scaffold_548	Ratatoskr	Phycodnaviridae	0.0404156	5325.64	0.958502
Meg22_1012_scaffold_2kb_scaffold_548	Ratatoskr	Iridoviridae	0.0310697	5325.64	0.958502
Meg22_1012_scaffold_2kb_scaffold_548	Ratatoskr	Turriviridae	0.0303172	5325.64	0.958502
Meg22_1012_scaffold_2kb_scaffold_548	Ratatoskr	Baculoviridae	0.0145733	5325.64	0.958502
Meg22_1012_scaffold_2kb_scaffold_548	Ratatoskr	Mimiviridae	0.00656751	5325.64	0.958502
Meg22_1012_scaffold_2kb_scaffold_548	Ratatoskr	Pithoviridae	0.00234227	5325.64	0.958502
Meg22_1012_scaffold_2kb_scaffold_548	Ratatoskr	Asfarviridae	0.000551903	5325.64	0.958502
Meg22_1012_scaffold_2kb_scaffold_548	Ratatoskr	Hytrosaviridae	0.000416427	5325.64	0.958502
Meg22_1012_scaffold_2kb_scaffold_548	Ratatoskr	Nudiviridae	0.000337717	5325.64	0.958502
Meg22_1012_scaffold_2kb_scaffold_548	Ratatoskr	Marseilleviridae	0.000173787	5325.64	0.958502
Meg22_1012_scaffold_2kb_scaffold_548	Ratatoskr	Bicaudaviridae	0.00017055	5325.64	0.958502
Meg22_1012_scaffold_2kb_scaffold_548	Ratatoskr	Inoviridae	0.000114006	5325.64	0.958502
Meg22_1012_scaffold_2kb_scaffold_548	Ratatoskr	Bidnaviridae	0.000106935	5325.64	0.958502
Meg22_1012_scaffold_2kb_scaffold_548	Ratatoskr	Alloherpesviridae	8.94946e-05	5325.64	0.958502
Meg22_1012_scaffold_2kb_scaffold_548	Ratatoskr	Plasmaviridae	7.57398e-05	5325.64	0.958502
Meg22_1012_scaffold_2kb_scaffold_548	Ratatoskr	Herpesviridae	7.34838e-05	5325.64	0.958502
Meg22_1012_scaffold_2kb_scaffold_548	Ratatoskr	Lavidaviridae	3.98751e-05	5325.64	0.958502
Meg22_1012_scaffold_2kb_scaffold_548	Ratatoskr	Fuselloviridae	2.65816e-05	5325.64	0.958502
Meg22_1012_scaffold_2kb_scaffold_548	Ratatoskr	Ascoviridae	2.15429e-05	5325.64	0.958502
Meg22_1012_scaffold_2kb_scaffold_548	Ratatoskr	Rudiviridae	1.6068e-05	5325.64	0.958502
Meg22_1012_scaffold_2kb_scaffold_548	Ratatoskr	Lipothrixviridae	9.07738e-06	5325.64	0.958502
Meg22_1012_scaffold_2kb_scaffold_548	Ratatoskr	Sphaerolipoviridae	4.80095e-06	5325.64	0.958502
Meg22_1012_scaffold_2kb_scaffold_548	Ratatoskr	Retroviridae	3.75844e-06	5325.64	0.958502
Meg22_1012_scaffold_2kb_scaffold_548	Ratatoskr	Polydnaviridae	3.37273e-06	5325.64	0.958502
Meg22_1012_scaffold_2kb_scaffold_548	Ratatoskr	Adenoviridae	1.53936e-06	5325.64	0.958502
Meg22_1012_scaffold_2kb_scaffold_548	Ratatoskr	Nimaviridae	4.52927e-07	5325.64	0.958502
Meg22_1012_scaffold_2kb_scaffold_548	Ratatoskr	Tectiviridae	2.58553e-08	5325.64	0.958502
Meg22_1012_scaffold_2kb_scaffold_548	Ratatoskr	Parvoviridae	1.08166e-08	5325.64	0.958502
Meg22_1214_scaffold_2kb_scaffold_152	Nidhogg	Myoviridae	0.521353	9983.41	0.988488
Meg22_1214_scaffold_2kb_scaffold_152	Nidhogg	Siphoviridae	0.214944	9983.41	0.988488
Meg22_1214_scaffold_2kb_scaffold_152	Nidhogg	Podoviridae	0.123527	9983.41	0.988488
Meg22_1214_scaffold_2kb_scaffold_152	Nidhogg	Poxviridae	0.0306581	9983.41	0.988488
Meg22_1214_scaffold_2kb_scaffold_152	Nidhogg	Mimiviridae	0.0305187	9983.41	0.988488
Meg22_1214_scaffold_2kb_scaffold_152	Nidhogg	Phycodnaviridae	0.0278523	9983.41	0.988488
Meg22_1214_scaffold_2kb_scaffold_152	Nidhogg	Inoviridae	0.0159841	9983.41	0.988488
Meg22_1214_scaffold_2kb_scaffold_152	Nidhogg	Baculoviridae	0.0152439	9983.41	0.988488
Meg22_1214_scaffold_2kb_scaffold_152	Nidhogg	Sphaerolipoviridae	0.0116164	9983.41	0.988488
Meg22_1214_scaffold_2kb_scaffold_152	Nidhogg	Nudiviridae	0.00210901	9983.41	0.988488
Meg22_1214_scaffold_2kb_scaffold_152	Nidhogg	Iridoviridae	0.00184537	9983.41	0.988488
Meg22_1214_scaffold_2kb_scaffold_152	Nidhogg	Bicaudaviridae	0.00138665	9983.41	0.988488
Meg22_1214_scaffold_2kb_scaffold_152	Nidhogg	Herpesviridae	0.00078758	9983.41	0.988488
Meg22_1214_scaffold_2kb_scaffold_152	Nidhogg	Malacoherpesviridae	0.00043621	9983.41	0.988488
Meg22_1214_scaffold_2kb_scaffold_152	Nidhogg	Pithoviridae	0.000406874	9983.41	0.988488
Meg22_1214_scaffold_2kb_scaffold_152	Nidhogg	Adenoviridae	0.000363234	9983.41	0.988488
Meg22_1214_scaffold_2kb_scaffold_152	Nidhogg	Nimaviridae	0.000289417	9983.41	0.988488
Meg22_1214_scaffold_2kb_scaffold_152	Nidhogg	Polydnaviridae	0.000177796	9983.41	0.988488
Meg22_1214_scaffold_2kb_scaffold_152	Nidhogg	Marseilleviridae	0.000129856	9983.41	0.988488
Meg22_1214_scaffold_2kb_scaffold_152	Nidhogg	Plasmaviridae	0.000120435	9983.41	0.988488
Meg22_1214_scaffold_2kb_scaffold_152	Nidhogg	Bidnaviridae	0.000116522	9983.41	0.988488
Meg22_1214_scaffold_2kb_scaffold_152	Nidhogg	Parvoviridae	6.60206e-05	9983.41	0.988488
Meg22_1214_scaffold_2kb_scaffold_152	Nidhogg	Alloherpesviridae	2.88147e-05	9983.41	0.988488
Meg22_1214_scaffold_2kb_scaffold_152	Nidhogg	Caulimoviridae	2.73778e-05	9983.41	0.988488
Meg22_1214_scaffold_2kb_scaffold_152	Nidhogg	Fuselloviridae	5.98923e-06	9983.41	0.988488
Meg22_1214_scaffold_2kb_scaffold_152	Nidhogg	Lipothrixviridae	2.74236e-06	9983.41	0.988488
Meg22_1214_scaffold_2kb_scaffold_152	Nidhogg	Pleolipoviridae	7.16294e-07	9983.41	0.988488
Meg22_1214_scaffold_2kb_scaffold_152	Nidhogg	Rudiviridae	4.33564e-07	9983.41	0.988488
Meg22_1214_scaffold_2kb_scaffold_152	Nidhogg	Ascoviridae	4.23088e-07	9983.41	0.988488
Meg22_1214_scaffold_2kb_scaffold_152	Nidhogg	Tectiviridae	2.12796e-07	9983.41	0.988488
Meg22_1214_scaffold_2kb_scaffold_152	Nidhogg	Retroviridae	2.312e-08	9983.41	0.988488
Meg22_1214_scaffold_2kb_scaffold_152	Nidhogg	Turriviridae	1.27025e-09	9983.41	0.988488
Meg22_1012_scaffold_2kb_scaffold_91	Nidhogg	Myoviridae	0.48238	10162.2	0.988838
Meg22_1012_scaffold_2kb_scaffold_91	Nidhogg	Siphoviridae	0.238418	10162.2	0.988838
Meg22_1012_scaffold_2kb_scaffold_91	Nidhogg	Podoviridae	0.136404	10162.2	0.988838
Meg22_1012_scaffold_2kb_scaffold_91	Nidhogg	Poxviridae	0.0361977	10162.2	0.988838
Meg22_1012_scaffold_2kb_scaffold_91	Nidhogg	Mimiviridae	0.0350687	10162.2	0.988838
Meg22_1012_scaffold_2kb_scaffold_91	Nidhogg	Phycodnaviridae	0.0271569	10162.2	0.988838
Meg22_1012_scaffold_2kb_scaffold_91	Nidhogg	Baculoviridae	0.0158561	10162.2	0.988838
Meg22_1012_scaffold_2kb_scaffold_91	Nidhogg	Sphaerolipoviridae	0.0114125	10162.2	0.988838
Meg22_1012_scaffold_2kb_scaffold_91	Nidhogg	Inoviridae	0.00774227	10162.2	0.988838
Meg22_1012_scaffold_2kb_scaffold_91	Nidhogg	Nudiviridae	0.00207133	10162.2	0.988838
Meg22_1012_scaffold_2kb_scaffold_91	Nidhogg	Iridoviridae	0.00181269	10162.2	0.988838
Meg22_1012_scaffold_2kb_scaffold_91	Nidhogg	Bicaudaviridae	0.00135625	10162.2	0.988838
Meg22_1012_scaffold_2kb_scaffold_91	Nidhogg	Herpesviridae	0.000928992	10162.2	0.988838
Meg22_1012_scaffold_2kb_scaffold_91	Nidhogg	Bidnaviridae	0.000926494	10162.2	0.988838
Meg22_1012_scaffold_2kb_scaffold_91	Nidhogg	Malacoherpesviridae	0.000428537	10162.2	0.988838
Meg22_1012_scaffold_2kb_scaffold_91	Nidhogg	Pithoviridae	0.000394847	10162.2	0.988838
Meg22_1012_scaffold_2kb_scaffold_91	Nidhogg	Adenoviridae	0.000338618	10162.2	0.988838
Meg22_1012_scaffold_2kb_scaffold_91	Nidhogg	Alloherpesviridae	0.000285883	10162.2	0.988838
Meg22_1012_scaffold_2kb_scaffold_91	Nidhogg	Nimaviridae	0.000284214	10162.2	0.988838
Meg22_1012_scaffold_2kb_scaffold_91	Nidhogg	Polydnaviridae	0.000174637	10162.2	0.988838
Meg22_1012_scaffold_2kb_scaffold_91	Nidhogg	Marseilleviridae	0.000126774	10162.2	0.988838
Meg22_1012_scaffold_2kb_scaffold_91	Nidhogg	Plasmaviridae	0.000117797	10162.2	0.988838
Meg22_1012_scaffold_2kb_scaffold_91	Nidhogg	Parvoviridae	6.48592e-05	10162.2	0.988838
Meg22_1012_scaffold_2kb_scaffold_91	Nidhogg	Caulimoviridae	2.66874e-05	10162.2	0.988838
Meg22_1012_scaffold_2kb_scaffold_91	Nidhogg	Fuselloviridae	2.05087e-05	10162.2	0.988838
Meg22_1012_scaffold_2kb_scaffold_91	Nidhogg	Lipothrixviridae	2.60079e-06	10162.2	0.988838
Meg22_1012_scaffold_2kb_scaffold_91	Nidhogg	Pleolipoviridae	7.01891e-07	10162.2	0.988838
Meg22_1012_scaffold_2kb_scaffold_91	Nidhogg	Rudiviridae	4.25937e-07	10162.2	0.988838
Meg22_1012_scaffold_2kb_scaffold_91	Nidhogg	Ascoviridae	4.04169e-07	10162.2	0.988838
Meg22_1012_scaffold_2kb_scaffold_91	Nidhogg	Tectiviridae	2.09053e-07	10162.2	0.988838
Meg22_1012_scaffold_2kb_scaffold_91	Nidhogg	Retroviridae	2.27133e-08	10162.2	0.988838
Meg22_1012_scaffold_2kb_scaffold_91	Nidhogg	Turriviridae	1.24791e-09	10162.2	0.988838
Meg22_1214_scaffold_2kb_scaffold_313	Fenrir	Siphoviridae	0.407817	8694.56	0.984689
Meg22_1214_scaffold_2kb_scaffold_313	Fenrir	Myoviridae	0.374191	8694.56	0.984689
Meg22_1214_scaffold_2kb_scaffold_313	Fenrir	Podoviridae	0.105099	8694.56	0.984689
Meg22_1214_scaffold_2kb_scaffold_313	Fenrir	Phycodnaviridae	0.0535029	8694.56	0.984689
Meg22_1214_scaffold_2kb_scaffold_313	Fenrir	Baculoviridae	0.0322366	8694.56	0.984689
Meg22_1214_scaffold_2kb_scaffold_313	Fenrir	Iridoviridae	0.00965134	8694.56	0.984689
Meg22_1214_scaffold_2kb_scaffold_313	Fenrir	Mimiviridae	0.00888388	8694.56	0.984689
Meg22_1214_scaffold_2kb_scaffold_313	Fenrir	Bicaudaviridae	0.0051991	8694.56	0.984689
Meg22_1214_scaffold_2kb_scaffold_313	Fenrir	Poxviridae	0.000838397	8694.56	0.984689
Meg22_1214_scaffold_2kb_scaffold_313	Fenrir	Pithoviridae	0.00043578	8694.56	0.984689
Meg22_1214_scaffold_2kb_scaffold_313	Fenrir	Herpesviridae	0.00031344	8694.56	0.984689
Meg22_1214_scaffold_2kb_scaffold_313	Fenrir	Inoviridae	0.000285502	8694.56	0.984689
Meg22_1214_scaffold_2kb_scaffold_313	Fenrir	Asfarviridae	0.000284132	8694.56	0.984689
Meg22_1214_scaffold_2kb_scaffold_313	Fenrir	Marseilleviridae	0.000262444	8694.56	0.984689
Meg22_1214_scaffold_2kb_scaffold_313	Fenrir	Alloherpesviridae	0.000256803	8694.56	0.984689
Meg22_1214_scaffold_2kb_scaffold_313	Fenrir	Bidnaviridae	0.00025199	8694.56	0.984689
Meg22_1214_scaffold_2kb_scaffold_313	Fenrir	Sphaerolipoviridae	0.000229781	8694.56	0.984689
Meg22_1214_scaffold_2kb_scaffold_313	Fenrir	Caulimoviridae	8.17778e-05	8694.56	0.984689
Meg22_1214_scaffold_2kb_scaffold_313	Fenrir	Tectiviridae	5.99501e-05	8694.56	0.984689
Meg22_1214_scaffold_2kb_scaffold_313	Fenrir	Malacoherpesviridae	5.93998e-05	8694.56	0.984689
Meg22_1214_scaffold_2kb_scaffold_313	Fenrir	Nudiviridae	1.67835e-05	8694.56	0.984689
Meg22_1214_scaffold_2kb_scaffold_313	Fenrir	Plasmaviridae	1.42744e-05	8694.56	0.984689
Meg22_1214_scaffold_2kb_scaffold_313	Fenrir	Fuselloviridae	1.34082e-05	8694.56	0.984689
Meg22_1214_scaffold_2kb_scaffold_313	Fenrir	Lavidaviridae	7.0144e-06	8694.56	0.984689
Meg22_1214_scaffold_2kb_scaffold_313	Fenrir	Hytrosaviridae	4.96355e-06	8694.56	0.984689
Meg22_1214_scaffold_2kb_scaffold_313	Fenrir	Lipothrixviridae	2.84693e-06	8694.56	0.984689
Meg22_1214_scaffold_2kb_scaffold_313	Fenrir	Parvoviridae	3.72492e-07	8694.56	0.984689
Meg22_1214_scaffold_2kb_scaffold_313	Fenrir	Polydnaviridae	2.43825e-07	8694.56	0.984689
Meg22_1214_scaffold_2kb_scaffold_313	Fenrir	Ascoviridae	1.13218e-07	8694.56	0.984689
Meg22_1214_scaffold_2kb_scaffold_313	Fenrir	Nimaviridae	9.16759e-08	8694.56	0.984689
Meg22_1214_scaffold_2kb_scaffold_313	Fenrir	Adenoviridae	6.27976e-09	8694.56	0.984689
Meg22_1012_scaffold_2kb_scaffold_226	Fenrir	Siphoviridae	0.407817	8694.56	0.984689
Meg22_1012_scaffold_2kb_scaffold_226	Fenrir	Myoviridae	0.374191	8694.56	0.984689
Meg22_1012_scaffold_2kb_scaffold_226	Fenrir	Podoviridae	0.105099	8694.56	0.984689
Meg22_1012_scaffold_2kb_scaffold_226	Fenrir	Phycodnaviridae	0.0535029	8694.56	0.984689
Meg22_1012_scaffold_2kb_scaffold_226	Fenrir	Baculoviridae	0.0322366	8694.56	0.984689
Meg22_1012_scaffold_2kb_scaffold_226	Fenrir	Iridoviridae	0.00965134	8694.56	0.984689
Meg22_1012_scaffold_2kb_scaffold_226	Fenrir	Mimiviridae	0.00888388	8694.56	0.984689
Meg22_1012_scaffold_2kb_scaffold_226	Fenrir	Bicaudaviridae	0.0051991	8694.56	0.984689
Meg22_1012_scaffold_2kb_scaffold_226	Fenrir	Poxviridae	0.000838397	8694.56	0.984689
Meg22_1012_scaffold_2kb_scaffold_226	Fenrir	Pithoviridae	0.00043578	8694.56	0.984689
Meg22_1012_scaffold_2kb_scaffold_226	Fenrir	Herpesviridae	0.00031344	8694.56	0.984689
Meg22_1012_scaffold_2kb_scaffold_226	Fenrir	Inoviridae	0.000285502	8694.56	0.984689
Meg22_1012_scaffold_2kb_scaffold_226	Fenrir	Asfarviridae	0.000284132	8694.56	0.984689
Meg22_1012_scaffold_2kb_scaffold_226	Fenrir	Marseilleviridae	0.000262444	8694.56	0.984689
Meg22_1012_scaffold_2kb_scaffold_226	Fenrir	Alloherpesviridae	0.000256803	8694.56	0.984689
Meg22_1012_scaffold_2kb_scaffold_226	Fenrir	Bidnaviridae	0.00025199	8694.56	0.984689
Meg22_1012_scaffold_2kb_scaffold_226	Fenrir	Sphaerolipoviridae	0.000229781	8694.56	0.984689
Meg22_1012_scaffold_2kb_scaffold_226	Fenrir	Caulimoviridae	8.17778e-05	8694.56	0.984689
Meg22_1012_scaffold_2kb_scaffold_226	Fenrir	Tectiviridae	5.99501e-05	8694.56	0.984689
Meg22_1012_scaffold_2kb_scaffold_226	Fenrir	Malacoherpesviridae	5.93998e-05	8694.56	0.984689
Meg22_1012_scaffold_2kb_scaffold_226	Fenrir	Nudiviridae	1.67835e-05	8694.56	0.984689
Meg22_1012_scaffold_2kb_scaffold_226	Fenrir	Plasmaviridae	1.42744e-05	8694.56	0.984689
Meg22_1012_scaffold_2kb_scaffold_226	Fenrir	Fuselloviridae	1.34082e-05	8694.56	0.984689
Meg22_1012_scaffold_2kb_scaffold_226	Fenrir	Lavidaviridae	7.0144e-06	8694.56	0.984689
Meg22_1012_scaffold_2kb_scaffold_226	Fenrir	Hytrosaviridae	4.96355e-06	8694.56	0.984689
Meg22_1012_scaffold_2kb_scaffold_226	Fenrir	Lipothrixviridae	2.84693e-06	8694.56	0.984689
Meg22_1012_scaffold_2kb_scaffold_226	Fenrir	Parvoviridae	3.72492e-07	8694.56	0.984689
Meg22_1012_scaffold_2kb_scaffold_226	Fenrir	Polydnaviridae	2.43825e-07	8694.56	0.984689
Meg22_1012_scaffold_2kb_scaffold_226	Fenrir	Ascoviridae	1.13218e-07	8694.56	0.984689
Meg22_1012_scaffold_2kb_scaffold_226	Fenrir	Nimaviridae	9.16759e-08	8694.56	0.984689
Meg22_1012_scaffold_2kb_scaffold_226	Fenrir	Adenoviridae	6.27976e-09	8694.56	0.984689
